# Rhizosphere-colonizing bacteria persist in the protist microbiome

**DOI:** 10.1101/2025.01.16.633413

**Authors:** Stephen. J Taerum, Ravikumar R. Patel, Justin E. Alamo, Daniel Gage, Blaire Steven, Lindsay R. Triplett

## Abstract

Soils contain diverse predatory protists that affect the abundance and behavior of rhizosphere bacteria, including bacteria that may benefit plant health. Protists also harbor their own bacterial microbiomes, including transient and extracellular associates, but it is not known whether the protist microbiome affects the plant rhizosphere. To address this question, we profiled the bacterial microbiomes of eight evolutionarily diverse rhizosphere protist isolates after two years of continuous laboratory culture. We then compared the protist culture microbiomes to maize rhizosphere communities six weeks after protist inoculation. Introduction of protists enriched 13 protist-associated bacterial amplicon sequence variants (ASVs) in the rhizosphere, which comprised ∼10% of the rhizosphere bacterial community. Additional bacterial ASVs ranked highly in abundance in both rhizosphere and protist microbiomes; together, a median 47% of the protist microbiome was enriched or abundant in the rhizosphere. Inoculation with some of the protist cultures positively affected root biomass traits, but a protist mixture had no effect, indicating that the impact of protist holobionts on plant growth is context-dependent. Isolates of protist-associated bacteria had both positive and negative effects on protist growth in culture, suggesting that the bacteria use multiple strategies to survive in proximity to predators. This study demonstrates that even after prolonged laboratory culture, evolutionarily diverse rhizosphere protists host bacterial microbiomes dominated by plant-colonizing bacteria that impact the rhizosphere microbiome after inoculation. The findings suggest that protists may contribute to the rhizosphere as part of the soil microbial seedbank, and identify bacterial groups that may be important to the plant-protist interaction.

**Importance:** Understanding the impact of predatory protists on the plant microbiome will be essential to deploy protists in sustainable agriculture. This study shows that eight rhizosphere protist isolates hosted diverse and distinct bacterial communities, and that a large proportion of these bacteria could be found colonizing the maize root environment long after protists were introduced. This study demonstrates that maize rhizosphere bacteria can persist for years in the protist microbiome, indicating that extremely diverse eukaryotes could help select and maintain rhizosphere bacteria in the absence of the plant.
