## Supplementary material for "Rhizosphere-colonizing bacteria persist in the protist microbiome": Table S

### Sheet: Table S1
Table S1. 16S bacterial diversity in protist cultures and in cultured soil communities
	Sample	Number of 16S ASVs	Number of bacterial genera	Shannon index*
protist cultures	Cercomonas UC19	7863	64	4.54
	Colpoda UC22	9433	63	3.38
	Ochromonas UC48	719	30	4.3
	Thaumatomonas UC70	9768	54	3.74
	Chrysophyceae UC74	2422	46	4.47
	Flamella UC122	10957	46	4.21
	Allapsa UC225	11759	75	4.52
	Nuclearia UC242	9945	50	4.38
soil cultures	Lock	23305	32	5.55
	Gris	4163	20	5.18
	Rhiz	15869	43	5.33
*after subsampling

### Sheet: Table S2
Table S2. 16S ASVs present in all 8 protist cultures
MiSeq ASV	Genus
MISEQ_702_000000000-K2K6D_1_2103_4106_15936	Variovorax
MISEQ_702_000000000-K2K6D_1_2102_27030_19779	Pseudomonas
MISEQ_710_000000000-K3K9D_1_2109_3895_8857	Bradyrhizobium
MISEQ_710_000000000-K3K9D_1_1106_6658_17810	Variovorax

### Sheet: Table S3
Table S3. Protist detection frequency and abundance after seedling inoculation in growth chamber or greenhouse.
Culture code	Genus	Supergroup	Frequency in inoculated pots	Frequency in non-inoculated pots	mean relative abundance*
UC19	Cercomonas	Rhizaria	2/58	4/116	0.0004
UC22	Colpoda	Alveolata	50/57	39/117	0.2084
UC70	Thaumatomonas	Rhizaria	3/58	2/116	0.0001
UC74	Chrysophyceae (uncl.)	Stramenopiles	0	0	0
UC48	Ochromonas	Stramenopiles	4/58	6/116	0.001
UC122	Flamella	Amoebozoa	0	0	0
UC225	Allapsa	Rhizaria	0	0	0
UC242	Nuclearia	Excavata	0	0	0
* Mean relative abundance of 18S rRNA sequence reads among all inoculated pots.

### Sheet: Table S4
Table S4. Protist culture read abundance of bacterial ASVs enriched or abundant in the maize rhizosphere (% total reads)
ASV	Genus	UC19- Cercomonas	UC22-Colpoda	UC48-Ochromonas	UC70-Thaumatomonas	UC74-Chrysophyceae	UC122-Flamella	UC225- Allapsa	UC242-Nuclearia	Enriched by any protist in the rhizosphere
MISEQ_710_000000000-K3K9D_1_1111_10535_13331	Azospirillum	3.159	0.004	6.572	0.002	0.67	23.658	0.002	0	no
MISEQ_702_000000000-K2K6D_1_2111_4428_20627	Bosea	0	0.013	0	0.011	1.545	0	0	0	no
MISEQ_702_000000000-K2K6D_1_2112_12934_8089	Bosea	1.282	0.426	0	0.001	0.386	0	0	0	yes
MISEQ_710_000000000-K3K9D_1_2109_3895_8857	Bradyrhizobium	0.119	0.361	6.217	0.502	0.42	0.107	0.002	0.007	no
MISEQ_702_000000000-K2K6D_1_1110_24279_11777	Brevundimonas	0	0	0.059	0	0	0	0.007	0	yes
MISEQ_702_000000000-K2K6D_1_2104_18420_25592	Brevundimonas	0	0	0	0	0	0	0	0.106	no
MISEQ_710_000000000-K3K9D_1_2114_13989_15868	Burkholderia-Caballeronia-Paraburkholderia	0	0	0	0	2.966	0	0	0	no
MISEQ_702_000000000-K2K6D_1_2104_6892_25683	Burkholderiaceae unclassified	0.002	0.834	0	0	0	0	0	0	no
MISEQ_710_000000000-K3K9D_1_1101_19001_21384	Burkholderiaceae unclassified	0	0	0	0.019	0	1.677	0	0	yes
MISEQ_702_000000000-K2K6D_1_2114_16915_11261	Caulobacter	0	0.001	0	0.001	0	0	2.098	0	yes
MISEQ_710_000000000-K3K9D_1_2112_25449_9215	Caulobacter	12.334	0.014	0	0.001	0	0	0.906	0.002	no
MISEQ_702_000000000-K2K6D_1_1105_14092_28301	Cupriavidus	0	0	0.118	0	0	0	29.055	0	no
MISEQ_702_000000000-K2K6D_1_2102_8544_19860	Enterobacteriaceae unclassified	0	0.027	7.46	0	0	0	0.007	0	no
MISEQ_702_000000000-K2K6D_1_2114_3100_16361	Escherichia-Shigella	0.35	60.254	0	0.138	12.987	14.51	0.044	1.239	no
MISEQ_702_000000000-K2K6D_1_2112_17802_19581	Luteimonas	0.007	0	0.178	39.515	0.034	3.951	0.238	0.002	yes
MISEQ_710_000000000-K3K9D_1_1106_17468_11130	Mucilaginibacter	0.677	0.445	0	0	0	0	0	0	no
MISEQ_710_000000000-K3K9D_1_2104_6735_11206	Mucilaginibacter	0	0	0	0	0	0	0.082	0	yes
MISEQ_702_000000000-K2K6D_1_1102_16820_23186	Paenarthrobacter	0	0.001	0	0.001	0	0	0.002	11.624	no
MISEQ_702_000000000-K2K6D_1_1108_5425_23809	Pedobacter	0	0.269	0	1.03	0.011	0.001	0.32	0	yes
MISEQ_710_000000000-K3K9D_1_1108_17071_26313	Pedobacter	0	0	0	0	0	0	3.647	0	yes
MISEQ_702_000000000-K2K6D_1_2102_27030_19779	Pseudomonas	0.148	0.003	2.013	0.065	0.364	0.012	0.002	0.029	no
MISEQ_702_000000000-K2K6D_1_1101_17855_2093	Pseudoxanthomonas	3.633	0.131	0	0	0	2.5	0	0	no
MISEQ_702_000000000-K2K6D_1_2107_16549_6738	Reyranella	0	0.023	0	0	0	0.001	10.574	0.8	yes
MISEQ_702_000000000-K2K6D_1_2107_7765_10912	Reyranella	0	0	0.829	0	0	0	0	0	no
MISEQ_702_000000000-K2K6D_1_2111_20420_18360	Rhodococcus	1.539	1.25	0.296	0.048	24.895	0.163	0	1.035	no
MISEQ_710_000000000-K3K9D_1_1102_3634_16751	SH-PL14	0	0.235	0	0	0	0	0	0	yes
MISEQ_702_000000000-K2K6D_1_2114_12848_15330	Sphingomonas	0.002	1.67	13.854	3.427	0.023	14.574	0.016	0	yes
MISEQ_710_000000000-K3K9D_1_1111_28057_13483	Sphingomonas	0	0	0	0	0	0	0.32	0.002	yes
MISEQ_710_000000000-K3K9D_1_2108_18872_8045	uncultured	0.002	0.206	3.671	0.312	0	0.758	2.241	0	no
MISEQ_710_000000000-K3K9D_1_1114_14541_16319	uncultured ge	0.002	0	0	0	0	1.465	0	0	yes
MISEQ_702_000000000-K2K6D_1_2103_4106_15936	Variovorax	21.787	0.709	26.584	20.465	8.204	0.146	0.196	0.413	no	Median %
	Total enriched (a)	1.293	2.624	14.091	43.993	0.454	21.669	17.22	0.804		8.3575
	Total shared abundant	43.4	3.998	53.76	21.407	39.064	27.344	32.413	13.216		29.8785
	TOTAL	44.693	6.622	67.851	65.4	39.518	49.013	49.633	14.02		46.853
	a. Totals omit Eschericia, which was artificially provided as a heat-killed food source.

### Sheet: Table S5
Table S5. 16S bacterial diversity in greenhouse soil communities
	Sample number	Protist added	Bacteria added	Plant present?	Number of 16S ASVs	Shannon index*
	sample001	no protist	BSC1	yes	12303	6.06981
	sample002	no protist	BSC1	yes	10519	5.45093
	sample003	no protist	BSC1	yes	2586	5.58133
	sample004	no protist	BSC1	yes	1828	5.2361
	sample005	no protist	BSC1	yes	6021	5.12468
	sample006	no protist	BSC1	yes	2002	4.83025
	sample007	no protist	BSC1	yes	2194	5.46631
	sample008	no protist	BSC1	yes	3629	4.79204
	sample009	no protist	BSC1	yes	7610	5.05301
	sample011	UC19	BSC1	yes	3040	5.51322
	sample012	UC19	BSC1	yes	11019	4.74253
	sample013	UC19	BSC1	yes	1812	5.29613
	sample014	UC19	BSC1	yes	6176	5.51987
	sample015	UC19	BSC1	yes	4756	4.94608
	sample016	UC19	BSC1	yes	1626	5.6467
	sample017	UC19	BSC1	yes	7427	5.79851
	sample018	UC19	BSC1	yes	7704	4.62307
	sample019	UC19	BSC1	yes	5332	5.09686
	sample020	UC19	BSC1	yes	6675	4.35898
	sample021	UC22	BSC1	yes	6493	5.08328
	sample022	UC22	BSC1	yes	2781	5.25376
	sample023	UC22	BSC1	yes	6857	4.7257
	sample025	UC22	BSC1	yes	6785	4.56053
	sample026	UC22	BSC1	yes	2147	5.03007
	sample027	UC22	BSC1	yes	3905	5.02669
	sample028	UC22	BSC1	yes	2450	4.90077
	sample029	UC22	BSC1	yes	3673	5.41376
	sample030	UC22	BSC1	yes	8309	4.28615
	sample031	UC48	BSC1	yes	2654	4.83732
	sample032	UC48	BSC1	yes	10503	5.22306
	sample033	UC48	BSC1	yes	1661	4.26116
	sample034	UC48	BSC1	yes	3738	4.64165
	sample035	UC48	BSC1	yes	2857	5.56909
	sample036	UC48	BSC1	yes	5494	5.19982
	sample037	UC48	BSC1	yes	2235	5.12143
	sample038	UC48	BSC1	yes	5126	5.14418
	sample039	UC48	BSC1	yes	1700	5.0751
	sample040	UC48	BSC1	yes	1058	4.64466
	sample041	UC70	BSC1	yes	12836	5.30374
	sample042	UC70	BSC1	yes	1813	5.01548
	sample043	UC70	BSC1	yes	7382	5.18267
	sample044	UC70	BSC1	yes	3070	4.72568
	sample046	UC70	BSC1	yes	4395	4.80364
	sample047	UC70	BSC1	yes	14675	5.01654
	sample048	UC70	BSC1	yes	6918	5.34701
	sample049	UC70	BSC1	yes	2675	5.6242
	sample051	UC74	BSC1	yes	4117	5.40035
	sample052	UC74	BSC1	yes	5037	5.87356
	sample053	UC74	BSC1	yes	4148	5.23914
	sample055	UC74	BSC1	yes	5031	5.34368
	sample056	UC74	BSC1	yes	2016	4.67521
	sample057	UC74	BSC1	yes	4268	5.85827
	sample058	UC74	BSC1	yes	2855	5.41218
	sample059	UC74	BSC1	yes	1932	3.95409
	sample060	UC74	BSC1	yes	1590	4.80043
	sample061	UC122	BSC1	yes	4414	4.48211
	sample062	UC122	BSC1	yes	5643	5.31526
	sample063	UC122	BSC1	yes	4179	5.02391
	sample064	UC122	BSC1	yes	4113	4.86259
	sample065	UC122	BSC1	yes	1799	4.5985
	sample066	UC122	BSC1	yes	1799	4.74647
	sample067	UC122	BSC1	yes	2512	4.78154
	sample069	UC122	BSC1	yes	1693	4.75189
	sample070	UC122	BSC1	yes	4843	5.02149
	sample071	UC225	BSC1	yes	1629	4.8577
	sample073	UC225	BSC1	yes	7042	5.1347
	sample074	UC225	BSC1	yes	2388	4.55734
	sample075	UC225	BSC1	yes	3880	4.94096
	sample076	UC225	BSC1	yes	1428	5.09006
	sample077	UC225	BSC1	yes	3358	5.11293
	sample078	UC225	BSC1	yes	4288	5.15283
	sample079	UC225	BSC1	yes	3220	4.95699
	sample080	UC225	BSC1	yes	2152	4.86896
	sample081	UC242	BSC1	yes	5558	5.21511
	sample082	UC242	BSC1	yes	5307	5.49044
	sample083	UC242	BSC1	yes	6408	5.09159
	sample084	UC242	BSC1	yes	6323	4.8673
	sample085	UC242	BSC1	yes	2725	4.67774
	sample086	UC242	BSC1	yes	5313	5.58173
	sample087	UC242	BSC1	yes	5267	5.25142
	sample088	UC242	BSC1	yes	4089	3.81198
	sample089	UC242	BSC1	yes	5046	5.40596
	sample090	UC242	BSC1	yes	1860	5.53006
	sample091	mixture of all 8	BSC1	yes	3279	4.5955
	sample092	mixture of all 8	BSC1	yes	3679	5.75075
	sample093	mixture of all 8	BSC1	yes	3958	5.54749
	sample094	mixture of all 8	BSC1	yes	1348	4.16785
	sample095	mixture of all 8	BSC1	yes	1730	4.47479
	sample096	mixture of all 8	BSC1	yes	4705	5.60959
	sample097	mixture of all 8	BSC1	yes	2986	5.57621
	sample098	mixture of all 8	BSC1	yes	9843	4.18239
	sample099	mixture of all 8	BSC1	yes	1192	4.71315
	sample100	mixture of all 8	BSC1	yes	7702	5.04444
	sample101	no protist	no bacteria	yes	7569	4.80759
	sample102	no protist	no bacteria	yes	1063	5.34217
	sample103	no protist	no bacteria	yes	8467	5.57146
	sample104	no protist	no bacteria	yes	3077	5.31543
	sample105	no protist	no bacteria	yes	4913	5.83357
	sample106	no protist	no bacteria	yes	6199	6.10804
	sample107	no protist	no bacteria	yes	3825	5.30718
	sample108	no protist	no bacteria	yes	4948	3.86221
	sample111	mixture of all 8	no bacteria	yes	1165	5.10912
	sample112	mixture of all 8	no bacteria	yes	7656	6.00305
	sample113	mixture of all 8	no bacteria	yes	3205	5.15988
	sample114	mixture of all 8	no bacteria	yes	5526	5.05722
	sample115	mixture of all 8	no bacteria	yes	4925	5.69723
	sample116	mixture of all 8	no bacteria	yes	3800	5.72671
	sample117	mixture of all 8	no bacteria	yes	7444	5.19351
	sample118	mixture of all 8	no bacteria	yes	2188	4.45324
	sample119	mixture of all 8	no bacteria	yes	1472	4.59134
	sample120	mixture of all 8	no bacteria	yes	5045	5.29303
	sample121	no protist	BSC2	yes	3504	5.85863
	sample122	no protist	BSC2	yes	6020	5.11325
	sample123	no protist	BSC2	yes	2150	5.61352
	sample124	no protist	BSC2	yes	1671	4.68071
	sample126	no protist	BSC2	yes	2066	5.69932
	sample127	no protist	BSC2	yes	3108	5.43899
	sample128	no protist	BSC2	yes	5146	5.48382
	sample129	no protist	BSC2	yes	7747	6.04589
	sample130	no protist	BSC2	yes	10242	5.37829
	sample131	mixture of all 8	BSC2	yes	2951	5.68285
	sample132	mixture of all 8	BSC2	yes	2147	5.5081
	sample134	mixture of all 8	BSC2	yes	7717	5.65776
	sample135	mixture of all 8	BSC2	yes	7817	6.11117
	sample136	mixture of all 8	BSC2	yes	2649	5.35661
	sample137	mixture of all 8	BSC2	yes	1372	5.21033
	sample138	mixture of all 8	BSC2	yes	4142	5.4847
	sample139	mixture of all 8	BSC2	yes	14423	4.85311
	sample140	mixture of all 8	BSC2	yes	2762	4.83565
	sample141	no protist	RSC	yes	3076	5.53185
	sample143	no protist	RSC	yes	5357	4.90108
	sample144	no protist	RSC	yes	6410	5.91849
	sample145	no protist	RSC	yes	4238	4.86566
	sample146	no protist	RSC	yes	894	4.521
	sample147	no protist	RSC	yes	980	5.2546
	sample148	no protist	RSC	yes	4872	4.9562
	sample149	no protist	RSC	yes	2401	3.88278
	sample150	no protist	RSC	yes	2539	5.1092
	sample151	mixture of all 8	RSC	yes	3591	5.08191
	sample153	mixture of all 8	RSC	yes	5233	4.87068
	sample154	mixture of all 8	RSC	yes	2616	5.03556
	sample157	mixture of all 8	RSC	yes	1892	4.99503
	sample158	mixture of all 8	RSC	yes	1715	4.55983
	sample159	mixture of all 8	RSC	yes	5954	3.97799
	sample161	no protist	BSC1	no	2515	3.58296
	sample162	no protist	BSC1	no	1789	4.7411
	sample164	no protist	BSC1	no	938	3.9013
	sample165	no protist	BSC1	no	4030	4.72576
	sample166	no protist	BSC1	no	3945	5.61142
	sample167	no protist	BSC1	no	7170	5.08022
	sample168	no protist	BSC1	no	1459	4.62986
	sample169	no protist	BSC1	no	3256	4.71422
	sample170	no protist	BSC1	no	922	4.73172
	sample171	mixture of all 8	BSC1	no	5614	4.7126
	sample172	mixture of all 8	BSC1	no	9903	5.3422
	sample173	mixture of all 8	BSC1	no	834	5.07052
	sample174	mixture of all 8	BSC1	no	1703	5.07463
	sample175	mixture of all 8	BSC1	no	3981	5.3137
	sample176	mixture of all 8	BSC1	no	2722	4.81709
	sample177	mixture of all 8	BSC1	no	3369	4.71537
	sample178	mixture of all 8	BSC1	no	858	4.55075
	sample179	mixture of all 8	BSC1	no	1416	5.11346
	sample180	mixture of all 8	BSC1	no	1475	5.06849
*after subsampling

### Sheet: Table S6
Table S6. The 20 most abundant bacterial ASVs in the protist cultures, followed by the rank abundance of the same ASVs in rhizosphere communities 42 days after inoculation with the corresponding protist.
			Rank by relative abundance
Cercomonas sp. (UC19)	ASV	Genus	Protist culture	Rhizosphere
	MISEQ_702_000000000-K2K6D_1_2103_4106_15936	Variovorax	1	211
	MISEQ_710_000000000-K3K9D_1_2112_25449_9215	Caulobacter	2	93
	MISEQ_702_000000000-K2K6D_1_1105_21727_6890	Sediminibacterium	3	undetected
	MISEQ_702_000000000-K2K6D_1_1111_14537_2608	Tardiphaga	4	1167
	MISEQ_702_000000000-K2K6D_1_2102_21449_19770	Candidatus Ovatusbacter	5	undetected
	MISEQ_702_000000000-K2K6D_1_1101_17855_2093	Pseudoxanthomonas	6	377
	MISEQ_710_000000000-K3K9D_1_1111_10535_13331	Azospirillum	7	54
	MISEQ_702_000000000-K2K6D_1_2111_20420_18360	Rhodococcus	8	undetected
	MISEQ_702_000000000-K2K6D_1_2109_18919_18076	28-YEA-48	9	6906
	MISEQ_702_000000000-K2K6D_1_2112_12934_8089	Bosea	10	121
	MISEQ_702_000000000-K2K6D_1_2112_15311_10725	Pseudarthrobacter	11	830
	MISEQ_710_000000000-K3K9D_1_1106_17468_11130	Mucilaginibacter	12	88
	MISEQ_702_000000000-K2K6D_1_2104_4915_6499	Reyranella	13	752
	MISEQ_702_000000000-K2K6D_1_2114_3100_16361	Escherichia-Shigella	14	383
	MISEQ_710_000000000-K3K9D_1_1102_19746_8817	Burkholderiaceae unclassified	15	123
	MISEQ_702_000000000-K2K6D_1_2103_25832_17802	Variovorax	16	10096
	MISEQ_702_000000000-K2K6D_1_2102_27030_19779	Pseudomonas	17	32
	MISEQ_702_000000000-K2K6D_1_2103_11853_21706	Burkholderiaceae unclassified	18	undetected
	MISEQ_702_000000000-K2K6D_1_2104_23954_11987	Burkholderiaceae unclassified	19	10097
	MISEQ_710_000000000-K3K9D_1_2109_3895_8857	Bradyrhizobium	20	361
Colpoda sp. (UC22)	MISEQ_702_000000000-K2K6D_1_2114_3100_16361	Escherichia-Shigella	1	318
	MISEQ_702_000000000-K2K6D_1_2114_12848_15330	Sphingomonas	2	7
	MISEQ_702_000000000-K2K6D_1_2111_20420_18360	Rhodococcus	3	233
	MISEQ_702_000000000-K2K6D_1_2112_15311_10725	Pseudarthrobacter	4	168
	MISEQ_710_000000000-K3K9D_1_2102_19236_24410	Mesorhizobium	5	undetected
	MISEQ_702_000000000-K2K6D_1_2104_6892_25683	Burkholderiaceae unclassified	6	9
	MISEQ_702_000000000-K2K6D_1_2103_4106_15936	Variovorax	7	16
	MISEQ_710_000000000-K3K9D_1_1106_19794_10929	Nevskia	8	undetected
	MISEQ_710_000000000-K3K9D_1_1106_17468_11130	Mucilaginibacter	9	443
	MISEQ_710_000000000-K3K9D_1_2102_21108_18572	Variovorax	10	906
	MISEQ_702_000000000-K2K6D_1_2112_12934_8089	Bosea	11	78
	MISEQ_710_000000000-K3K9D_1_2109_3895_8857	Bradyrhizobium	12	187
	MISEQ_702_000000000-K2K6D_1_2111_15221_21436	Rhodopseudomonas	13	370
	MISEQ_702_000000000-K2K6D_1_1114_21084_25349	Escherichia-Shigella	14	undetected
	MISEQ_710_000000000-K3K9D_1_2102_18290_24730	Escherichia-Shigella	15	9398
	MISEQ_710_000000000-K3K9D_1_1106_15188_12130	Escherichia-Shigella	16	undetected
	MISEQ_710_000000000-K3K9D_1_1106_26022_11942	Escherichia-Shigella	17	undetected
	MISEQ_702_000000000-K2K6D_1_1109_12945_28067	Escherichia-Shigella	18	undetected
	MISEQ_702_000000000-K2K6D_1_1108_5425_23809	Pedobacter	19	13
	MISEQ_710_000000000-K3K9D_1_2102_15528_26894	Escherichia-Shigella	20	undetected
Ochromonas sp. (UC48)	MISEQ_702_000000000-K2K6D_1_2103_4106_15936	Variovorax	1	21
	MISEQ_702_000000000-K2K6D_1_2114_12848_15330	Sphingomonas	2	3
	MISEQ_702_000000000-K2K6D_1_2102_8544_19860	Enterobacteriaceae unclassified	3	29
	MISEQ_710_000000000-K3K9D_1_1111_10535_13331	Azospirillum	4	81
	MISEQ_710_000000000-K3K9D_1_1102_19746_8817	Burkholderiaceae unclassified	5	362
	MISEQ_710_000000000-K3K9D_1_2109_3895_8857	Bradyrhizobium	6	122
	MISEQ_710_000000000-K3K9D_1_2108_18872_8045	uncultured	7	133
	MISEQ_702_000000000-K2K6D_1_2102_27030_19779	Pseudomonas	8	24
	MISEQ_702_000000000-K2K6D_1_2107_7765_10912	Reyranella	9	55
	MISEQ_702_000000000-K2K6D_1_1101_6406_6302	Sphingomonas	10	1323
	MISEQ_702_000000000-K2K6D_1_1101_8392_23340	Sphingomonas	11	1011
	MISEQ_702_000000000-K2K6D_1_1109_20129_28323	Burkholderiaceae unclassified	12	undetected
	MISEQ_702_000000000-K2K6D_1_1105_23616_22450	Pseudomonas	13	undetected
	MISEQ_702_000000000-K2K6D_1_2111_25710_20568	Burkholderiaceae unclassified	14	undetected
	MISEQ_702_000000000-K2K6D_1_2105_16601_16973	Burkholderiaceae unclassified	15	undetected
	MISEQ_710_000000000-K3K9D_1_1114_19693_9575	Burkholderiaceae unclassified	16	8777
	MISEQ_702_000000000-K2K6D_1_2111_20420_18360	Rhodococcus	17	47
	MISEQ_702_000000000-K2K6D_1_2102_15089_27562	Burkholderiaceae unclassified	18	2271
	MISEQ_702_000000000-K2K6D_1_2103_16565_26609	Variovorax	19	4946
	MISEQ_702_000000000-K2K6D_1_2103_8229_19653	Burkholderiaceae unclassified	20	2398
Thaumatomastix sp. (UC70)	MISEQ_702_000000000-K2K6D_1_2112_17802_19581	Luteimonas	1	8
	MISEQ_702_000000000-K2K6D_1_2103_4106_15936	Variovorax	2	75
	MISEQ_702_000000000-K2K6D_1_2114_12848_15330	Sphingomonas	3	4
	MISEQ_702_000000000-K2K6D_1_1105_21727_6890	Sediminibacterium	4	undetected
	MISEQ_710_000000000-K3K9D_1_2102_19236_24410	Mesorhizobium	5	undetected
	MISEQ_702_000000000-K2K6D_1_1108_5425_23809	Pedobacter	6	7
	MISEQ_702_000000000-K2K6D_1_2103_8844_18741	Proteobacteria unclassified	7	undetected
	MISEQ_710_000000000-K3K9D_1_2109_3895_8857	Bradyrhizobium	8	66
	MISEQ_710_000000000-K3K9D_1_2108_18872_8045	uncultured	9	213
	MISEQ_702_000000000-K2K6D_1_1111_14537_2608	Tardiphaga	10	913
	MISEQ_702_000000000-K2K6D_1_1105_7365_7607	Xanthomonadaceae unclassified	11	2356
	MISEQ_702_000000000-K2K6D_1_2103_2437_17318	Luteimonas	12	2579
	MISEQ_702_000000000-K2K6D_1_1106_26234_17966	Luteimonas	13	2164
	MISEQ_702_000000000-K2K6D_1_2103_22892_20634	Luteimonas	14	3908
	MISEQ_702_000000000-K2K6D_1_2103_4477_16061	Luteimonas	15	4296
	MISEQ_702_000000000-K2K6D_1_2103_26743_17498	Luteimonas	16	768
	MISEQ_702_000000000-K2K6D_1_2103_7864_16517	Luteimonas	17	2399
	MISEQ_702_000000000-K2K6D_1_2104_16339_6953	Luteimonas	18	1564
	MISEQ_710_000000000-K3K9D_1_1102_16125_17797	Luteimonas	19	334
	MISEQ_702_000000000-K2K6D_1_1106_17841_17999	Luteimonas	20	1359
unclassified chrysophyte (UC74)	MISEQ_702_000000000-K2K6D_1_2111_20420_18360	Rhodococcus	1	undetected
	MISEQ_702_000000000-K2K6D_1_2114_3100_16361	Escherichia-Shigella	2	1634
	MISEQ_710_000000000-K3K9D_1_2103_17499_9634	Massilia	3	252
	MISEQ_702_000000000-K2K6D_1_2103_4106_15936	Variovorax	4	40
	MISEQ_702_000000000-K2K6D_1_2111_15212_22970	Burkholderiaceae unclassified	5	undetected
	MISEQ_710_000000000-K3K9D_1_2114_13989_15868	Burkholderia-Caballeronia-Paraburkholderia	6	18
	MISEQ_702_000000000-K2K6D_1_2111_23320_21379	Sphingobacteriaceae unclassified	7	undetected
	MISEQ_702_000000000-K2K6D_1_2111_4428_20627	Bosea	8	91
	MISEQ_702_000000000-K2K6D_1_2111_25782_19276	Cupriavidus	9	251
	MISEQ_702_000000000-K2K6D_1_2112_25212_24279	Cupriavidus	10	undetected
	MISEQ_710_000000000-K3K9D_1_1111_10535_13331	Azospirillum	11	19
	MISEQ_702_000000000-K2K6D_1_2112_25553_25265	Reyranella	12	undetected
	MISEQ_702_000000000-K2K6D_1_2112_11680_7078	Reyranella	13	undetected
	MISEQ_702_000000000-K2K6D_1_2113_12993_8785	Sphingomonadaceae unclassified	14	150
	MISEQ_702_000000000-K2K6D_1_2112_12924_17523	Rhodococcus	15	undetected
	MISEQ_710_000000000-K3K9D_1_2102_19236_24410	Mesorhizobium	16	undetected
	MISEQ_710_000000000-K3K9D_1_1106_19794_10929	Nevskia	17	undetected
	MISEQ_710_000000000-K3K9D_1_2109_3895_8857	Bradyrhizobium	18	366
	MISEQ_702_000000000-K2K6D_1_2112_12934_8089	Bosea	19	58
	MISEQ_702_000000000-K2K6D_1_2102_27030_19779	Pseudomonas	20	26
Flamella sp. (UC122)	MISEQ_710_000000000-K3K9D_1_1111_10535_13331	Azospirillum	1	38
	MISEQ_702_000000000-K2K6D_1_2114_12848_15330	Sphingomonas	2	5
	MISEQ_702_000000000-K2K6D_1_2114_3100_16361	Escherichia-Shigella	3	37
	MISEQ_702_000000000-K2K6D_1_2112_17802_19581	Luteimonas	4	4
	MISEQ_702_000000000-K2K6D_1_2111_15221_21436	Rhodopseudomonas	5	2375
	MISEQ_702_000000000-K2K6D_1_2112_11680_7078	Reyranella	6	272
	MISEQ_702_000000000-K2K6D_1_1101_17855_2093	Pseudoxanthomonas	7	84
	MISEQ_710_000000000-K3K9D_1_1101_19001_21384	Burkholderiaceae unclassified	8	48
	MISEQ_710_000000000-K3K9D_1_2102_19236_24410	Mesorhizobium	9	6955
	MISEQ_710_000000000-K3K9D_1_1114_14541_16319	uncultured ge	10	32
	MISEQ_702_000000000-K2K6D_1_2112_25553_25265	Reyranella	11	undetected
	MISEQ_710_000000000-K3K9D_1_2108_18872_8045	uncultured	12	229
	MISEQ_702_000000000-K2K6D_1_1106_7078_26267	Jatrophihabitans	13	undetected
	MISEQ_702_000000000-K2K6D_1_1110_25756_17363	Hyphomicrobium	14	1475
	MISEQ_702_000000000-K2K6D_1_2111_20420_18360	Rhodococcus	15	200
	MISEQ_702_000000000-K2K6D_1_2103_4106_15936	Variovorax	16	47
	MISEQ_710_000000000-K3K9D_1_2109_3895_8857	Bradyrhizobium	17	45
	MISEQ_702_000000000-K2K6D_1_1101_17723_3583	Azospirillum	18	undetected
	MISEQ_710_000000000-K3K9D_1_2109_14348_16078	Azospirillum	19	undetected
	MISEQ_702_000000000-K2K6D_1_2113_24442_22330	Azospirillum	20	6066
Allapsa sp. (UC225)	MISEQ_702_000000000-K2K6D_1_1105_14092_28301	Cupriavidus	1	18
	MISEQ_702_000000000-K2K6D_1_2107_16549_6738	Reyranella	2	93
	MISEQ_710_000000000-K3K9D_1_1108_17071_26313	Pedobacter	3	32
	MISEQ_702_000000000-K2K6D_1_1111_12602_2593	Pedobacter	4	522
	MISEQ_702_000000000-K2K6D_1_2104_14893_3678	Pedobacter	5	4263
	MISEQ_710_000000000-K3K9D_1_1103_22637_9042	Sphingomonas	6	undetected
	MISEQ_710_000000000-K3K9D_1_2108_18872_8045	uncultured	7	70
	MISEQ_702_000000000-K2K6D_1_1111_14537_2608	Tardiphaga	8	146
	MISEQ_702_000000000-K2K6D_1_2114_16915_11261	Caulobacter	9	11
	MISEQ_702_000000000-K2K6D_1_2112_11297_6928	Prosthecobacter	10	181
	MISEQ_702_000000000-K2K6D_1_2108_8533_22516	Vibrionimonas	11	730
	MISEQ_702_000000000-K2K6D_1_1102_18531_23329	Vibrionimonas	12	586
	MISEQ_702_000000000-K2K6D_1_2112_24065_6979	Aeromicrobium	13	undetected
	MISEQ_710_000000000-K3K9D_1_2109_9074_14988	NS11-12 marine group ge	14	1048
	MISEQ_710_000000000-K3K9D_1_2112_25449_9215	Caulobacter	15	31
	MISEQ_710_000000000-K3K9D_1_2102_21108_18572	Variovorax	16	undetected
	MISEQ_702_000000000-K2K6D_1_1105_20209_28306	Microbacteriaceae unclassified	17	1161
	MISEQ_710_000000000-K3K9D_1_1108_10848_8518	Kaistia	18	1157
	MISEQ_710_000000000-K3K9D_1_1113_23721_9881	Pedobacter	19	undetected
	MISEQ_702_000000000-K2K6D_1_2107_15059_5617	Fluviicola	20	819
Nuclearia sp. (UC242)	MISEQ_702_000000000-K2K6D_1_1102_11886_23207	Xanthobacteraceae unclassified	1	1109
	MISEQ_702_000000000-K2K6D_1_2108_22985_22681	Polaromonas	2	2331
	MISEQ_702_000000000-K2K6D_1_1102_16820_23186	Paenarthrobacter	3	85
	MISEQ_702_000000000-K2K6D_1_1102_18531_23329	Vibrionimonas	4	1876
	MISEQ_702_000000000-K2K6D_1_2108_8533_22516	Vibrionimonas	5	373
	MISEQ_710_000000000-K3K9D_1_2103_5748_9579	Polaromonas	6	undetected
	MISEQ_710_000000000-K3K9D_1_2103_17499_9634	Massilia	7	1173
	MISEQ_702_000000000-K2K6D_1_2114_3100_16361	Escherichia-Shigella	8	220
	MISEQ_702_000000000-K2K6D_1_2111_20420_18360	Rhodococcus	9	947
	MISEQ_702_000000000-K2K6D_1_2107_16549_6738	Reyranella	10	27
	MISEQ_702_000000000-K2K6D_1_2103_4106_15936	Variovorax	11	89
	MISEQ_702_000000000-K2K6D_1_1114_5008_10534	Leifsonia	12	1284
	MISEQ_710_000000000-K3K9D_1_2103_9275_9695	Methylobacterium	13	315
	MISEQ_710_000000000-K3K9D_1_2103_20505_12028	Burkholderia-Caballeronia-Paraburkholderia	14	undetected
	MISEQ_702_000000000-K2K6D_1_2112_15311_10725	Pseudarthrobacter	15	453
	MISEQ_710_000000000-K3K9D_1_2103_3196_18753	Polaromonas	16	undetected
	MISEQ_702_000000000-K2K6D_1_2104_18420_25592	Brevundimonas	17	20
	MISEQ_702_000000000-K2K6D_1_1102_17047_23732	Xanthobacteraceae unclassified	18	undetected
	MISEQ_702_000000000-K2K6D_1_2108_20629_24180	Polaromonas	19	undetected
	MISEQ_702_000000000-K2K6D_1_1103_17469_13827	Xanthobacteraceae unclassified	20	undetected
